# Integrative Transcriptomic Analysis Reveals the Immune Mechanism for A CyHV-3-Resistant Common Carp Strain

**DOI:** 10.1101/2020.11.10.375915

**Authors:** Zhiying Jia, Nan Wu, Xiaona Jiang, Heng Li, Jiaxin Sun, Mijuan Shi, Chitao Li, Xuesong Hu, Yanlong Ge, Weidong Ye, Ying Tang, Junwei Shan, Yingyin Cheng, Xiao-Qin Xia, Lianyu Shi

## Abstract

Anti-disease breeding is becoming the most promising solution to cyprinid herpesvirus-3 (CyHV-3) infection, the major threat to common carp aquaculture. Virus challenging studies suggested that a breeding strain of common carp is resistant to this disease. This study illustrates the immune mechanisms involved in anti-CyHV-3 ability. An integrative analysis of the protein-coding genes and long non-coding RNAs (lncRNAs) using transcriptomic data was performed. Tissues from the head kidney of common carp were extracted at day 0 (the healthy control) and day 7 after CyHV-3 infection (the survivors), and used to analyze the transcriptome through both Illumina and PacBio sequencing. Following analysis of the GO terms and KEGG pathways involved, the immune-related terms and pathways were merged. In order to dig out details in the immune aspect, The DEGs were filtered using the current common carp immune gene library. Immune gene categories and their corresponding genes in different comparison groups were revealed. Also, the immunological Gene Ontology terms for lncRNA modulation were retained. The weighted gene co-XSexpression network analysis was used to reveal the regulation of immune genes by lncRNA. The results demonstrated that the breeding carp strain develops marked resistance to CyHV-3 through a specific innate immune mechanism. The featured biological processes were autophagy, phagocytosis, cytotoxicity, and virus blockage by lectins and MUC3. Moreover, the immune suppressive signals, such as suppression of IL21R on STAT3, PI3K mediated inhibition on inflammation by dopamine upon infection, as well as the inhibition of NLRC3 on STING during a steady state. Possible susceptible factors for CyHV-3, such as ITGB1, TLR18, and CCL4, were also revealed from the non-breeding strain. The results of this study also suggested that Nramp and PAI regulated by LncRNA could facilitate virus infection and proliferation for infected cells respectively, while T cell leukemia homeobox 3 (TLX3) as well as galectin 3 function by lncRNA may play a role in the resistance mechanism. Therefore, immune factors that are immunogenetically insensitive or susceptible to CyHV-3 infection have been revealed.
