## Supplemental table 2 for "Integrative Transcriptomic Analysis Reveals the Immune Mechanism for A CyHV-3-Resistant Common Carp Strain"

### Sheet: The motality rate
Day post infection	1	2	3	4	5	6	7	8	9	10	11	12	13	14	15
Motality Rate in the resistant strain	0	0	0	0	0.01	0.03	0.11	0.04	0.05	0.05	0.03	0.03	0.03	0	0
Motality Rate in the normal strain	0	0.02	0.05	0.11	0.03	0.09	0.69	0.06	0.04	0.04	0	0	0	0	0

### Sheet: No. of dead fish
	breeding		trunk kidney	trunk body	proportion		FC
fish 1	1		2885	179560	0.0160671		0.445455
fish 4	1		1847	144936	0.0127436
fish 7	1		3491	236943	0.0147335
fish 9	1		3377	227388	0.0148513
fish 11	1		1636	126149	0.0129688
					0.0142728
				P value	0.000503256
		non-breeding	trunk kidney	trunk body	proportion
fish 2		1	3426	143250	0.0239162
fish 3		1	4226	202278	0.020892
fish 5		1	3868	114199	0.0338707
fish 6		1	5019	166998	0.0300543
fish 8		1	7416	245555	0.030201
fish 10		1	7190	173824	0.0413637
fish 12		1	4182	95069	0.0439891
					0.032041
