## Supplemental table 3 for "Integrative Transcriptomic Analysis Reveals the Immune Mechanism for A CyHV-3-Resistant Common Carp Strain"

### Sheet: Pacbio data
Sample Name	Sample ID	cDNA size	SMRT Cells	Data Size(G)
F01	F01	1-6K	1	19.49
Samples	cDNA size	CCS Number	Read Bases of CCS	Mean Read Length of CCS	Mean Number of Passes
F01	1-6K	258346	715012741	2767	32
F01	All	258346	715012741	2767	32
Samples	Number of ccs	Number of undesired primer reads	Number of undesired poly-A reads	Number of filtered short reads	Number of full-length non-chimeric reads	Full-length non-chimeric percentage (FLNC%)
F01	258346	41082	165062	56	206144	0.7979
Samples	Number of consensus isoforms	Average consensus isoforms read length	Number of polished high-quality isoforms	Number of polished low-quality isoforms
F01	17854	2647	17769	84

### Sheet: Illumina
Sample	BMK-ID	Read Number	Base Number	GC Content	%≥Q30
DDK2	DDK2	22590319	6725806302	47.35	94.49
DDK4	DDK4	24950594	7431521688	47.13	94.41
DDNK3	DDNK3	24044464	7163900760	47.37	94.67
DDNK4	DDNK4	22984594	6838039900	47.75	94.84
DK2	DK2	35020677	10433895500	47.42	94.53
DK3	DK3	24916848	7442888018	46.92	95.41
DK4	DK4	28013876	8330365692	47.57	94.4
DKS1-2	DKS1-2	23443428	6981375560	47.35	94.22
DKS2	DKS2	29889948	8906588178	48.26	94.25
DKS8	DKS8	27566034	8212388144	48.07	94.31
DN3-2	DN3-2	22982756	6845938864	47.13	94.3
DN4	DN4	25879331	7718494130	47.08	94.28
DN5	DN5	24022432	7159865454	47.31	94.22
DNS1	DNS1	27764977	8262307078	48.01	94.36
DNS2-2	DNS2-2	28181859	8389090038	47.57	94.35
DNS3	DNS3	22592417	6743404264	49.1	94.54
