## Supplemental table 4 for "Integrative Transcriptomic Analysis Reveals the Immune Mechanism for A CyHV-3-Resistant Common Carp Strain"

### Sheet: Sheet1
Gene ID	gene name	Primers	Compared	Fold change in Qpcr	Fold change in DGE	R	R^2
cycg027270.1	IFI	F: 5'TCAGCGTTGCTCCTCAAACT 3'	dying fish vs survivors from the resistant strain, down-regulated		2.14563	0.964219	0.929719
		R: 5'GACAGTTCCACATCCCCCAG 3'	survivors from the resistant strain vs survivors from the normal strain, up-regulated	2.22377	2.50346
cycg027942.1	Ig light chain	F: 5'AACTAAACTGCTGCTCGATCTC 3'	dying fish vs survivors from the resistant strain, down-regulated		3.565
		R: 5'CCCTGTGGAGAGTAAGAGCTGA 3'	survivors from the resistant strain vs survivors from the normal strain, up-regulated	4.67371	4.88104
cycg029742.1	IL1R	F: 5'TTAGGCGCTCGTTTGGTGAT 3'	dying fish vs survivors from the normal strain, down-regulated		4.2845
		R: 5'CGTCCACGCAGGTAAGAGTT 3'	survivors vs control in the normal strain, up-regulated	1.96776	2.12636
			survivors vs control in the resistant strain, down-regulated	2.61958	2.99385
			survivors from the resistant strain vs survivors from the normal strain, down-regulated	3.6534	5.15516
cycg033439.1	C3	F: 5'ATCTCTGGGTTGACGTTTGGG 3'	survivors vs control in the resistant strain, down-regulated	3.43456	3.56923
		R: 5'CTGGGTTTGTGGAAGAAGCAAG 3'	survivors from the resistant strain vs survivors from the normal strain, down-regulated	7.03256	6.91083
cycg038034.1	TIP	F: 5'AAGCAGATGACCGGGAGAAG 3'	survivors vs control in the resistant strain, down-regulated	6.28148	6.52427
		R: 5'GACACATCACCACAACACTCCA 3'
cycg049285.1	IL-1B2-1	F: 5'TTTGTGAAGATGCGCTGCTC 3'	survivors from the resistant strain vs survivors from the normal strain, down-regulated	8.28065	8.00868
		R: 5'GCTGAATTGAAGGTAAGTCTGTG 3'
cycg049297.1	IL-1B	F: 5'AGAAACCGGCACACGTTACA 3'	dying fish vs survivors from the resistant strain, down-regulated		4.29313
		R: 5'AGTTTGTGGTTCGGGTGGTT 3'	survivors vs control in the normal strain, up-regulated	4.01408	4.23884
			survivors from the resistant strain vs survivors from the normal strain, down-regulated	4.19165	5.70529
cycg050603.1	LRR-containing proteins	F: 5'TGCTTTCTGATCGGTCTGGG 3'	survivors vs control in the normal strain, down-regulated	4.83441	4.71251
		R: 5'GATGAACCACACGGTCAATCG 3'
cycg010656.1	IL1R	F: 5'CACTGCAGAGACGCAACAAA 3'	dying fish vs survivors from the normal strain, down-regulated		4.68007
		R: 5'AATCTGCATATTTGTCACTGTGTAA 3'	survivors vs control in the normal strain, up-regulated	2.25355	2.28202
			survivors vs control in the resistant strain, down-regulated	2.03562	2.65291
			survivors from the resistant strain vs survivors from the normal strain, down-regulated	5.17255	5.23585
cycg003471.1	integrin alpha	F: 5'GCCCAATTCTGATGTCATGGT 3'	survivors from the resistant strain vs survivors from the normal strain, up-regulated	4.51331	4.29882
		R: 5'CACAATCACCCTTTGTGTCAGA 3'
cycg017656.1	AP-3	F: 5'GGAGAGGAATTGGGCTGCTT 3'	dying fish vs survivors from the normal strain, down-regulated		7.60084
		R: 5'CACTTTGGGCTTCTCGTCCT 3'	survivors vs control in the normal strain, up-regulated	6.63956	6.37136
			survivors from the resistant strain vs survivors from the normal strain, down-regulated	7.44394	8.15231
