## Supplemental table 12 for "Integrative Transcriptomic Analysis Reveals the Immune Mechanism for A CyHV-3-Resistant Common Carp Strain"

### Sheet: group A
Gene ID	LncRNA	GO term	Modular	nr_annotation for immune genes	Note
cycg052548.1/cycg027218.1	PB.3623.4	receptor-mediated endocytosis	blue	PREDICTED: T-cell leukemia homeobox protein 3-like [Danio rerio]	the immune gene ID has been labeled with green color.
cycg006465.1	PB.3400.1	lysosome	brown

### Sheet: group B
Gene ID	LncRNA	GO term	Modular	nr_annotation for immune genes	Note
cycg042167.1	PB.6320.3	receptor-mediated endocytosis	blue		the immune gene ID has been labeled with green color.
cycg050845.1/cycg047022.1	PB.5286.1	lysosome	brown	cathepsin B preproprotein [Cyprinus carpio]
cycg003665.1/cycg016691.1/cycg003664.1/PB.711.1/cycg013597.1/PB.3848.1/cycg010148.1/cycg025162.1/cycg026207.1	PB.5286.1	response to bacterium	brown	putative natural resistance-associated macrophage protein [Cyprinus carpio]; natural resistance associated macrophage protein [Danio rerio];hepcidin antimicrobial peptide [Cyprinus carpio]; myeloid-specific peroxidase [Carassius auratus];
cycg047506.1/cycg021813.1/cycg000376.1/cycg032945.1/cycg005683.1/cycg020180.1/cycg052419.1/PB.1484.2/cycg005856.1/cycg029907.1/PB.5421.1/cycg041218.1/cycg024305.1	PB.1046.2/PB.2646.2/PB.5078.1	ubiquitin-dependent protein catabolic process	turquoise	ubiquitin carboxyl-terminal hydrolase isozyme L5 [Danio rerio] ; PREDICTED: ubiquitin carboxyl-terminal hydrolase 4 [Danio rerio]; ubiquitin carboxyl-terminal hydrolase isozyme L3 [Danio rerio]
cycg029985.1/cycg048869.1/cycg001101.1/cycg046985.1/cycg001627.1/cycg021827.1/cycg044485.1/cycg030542.1/cycg039615.1/cycg019219.1	PB.1046.2/PB.2646.2/PB.5078.1	DNA replication	turquoise	pre-B-cell leukemia homeobox 1a isoform 2 [Danio rerio] ;

### Sheet: group C
Gene ID	LncRNA	GO term	Modular	nr_annotation for immune genes			Note
cycg031983.1/cycg010915.1	PB.2027.2/PB.1844.1/PB.5641.1	double-stranded DNA binding	black				the immune gene ID has been labeled with green color.
cycg026578.1/cycg027218.1/cycg026579.1/cycg001271.1/cycg052548.1/PB.6705.1/cycg026584.1/cycg016894.1/cycg021938.1/cycg052549.1/cycg026582.1	PB.3079.1/PB.4535.3/PB.6320.3/PB.3975.1/PB.1959.2/PB.3623.4/PB.1611.9/PB.1736.1/PB.4554.1	receptor-mediated endocytosis	blue	galectin-3-binding protein A precursor [Danio rerio]
cycg025643.1/cycg006465.1/cycg050845.1/cycg047022.1/cycg019888.1/cycg015174.1/cycg049301.1/cycg034378.1	PB.4038.1/PB.731.6/PB.1578.5/PB.5496.2/PB.343.1/PB.3400.1/PB.5286.1/PB.5496.1/PB.4463.2	lysosome	brown	cathepsin B preproprotein [Cyprinus carpio]; cathepsin D [Ctenopharyngodon idella]
cycg003665.1/cycg016691.1/cycg003664.1/PB.711.1/cycg013597.1/cycg015174.1/PB.3848.1/cycg010148.1/PB.4051.1/cycg026207.1	PB.4038.1/PB.731.6/PB.1578.5/PB.5496.2/PB.343.1/PB.3400.1/PB.5286.1/PB.5496.1/PB.4463.2	response to bacterium	brown	putative natural resistance-associated macrophage protein [Cyprinus carpio]; natural resistance associated macrophage protein [Danio rerio]; hepcidin antimicrobial peptide [Cyprinus carpio]; cathepsin D [Ctenopharyngodon idella];
cycg047066.1/cycg045143.1/cycg005250.1	PB.7120.1	killing of cells of other organism	grey60
cycg047066.1/cycg045143.1/cycg005250.1	PB.7120.1	defense response to fungus	grey60
cycg020180.1/PB.1484.2/cycg005856.1/cycg025665.1/PB.5421.1/cycg024717.1/PB.5911.1/cycg021813.1/cycg012891.1/cycg018729.1/cycg001540.1/cycg036994.1/cycg000376.1/cycg022296.1/cycg029907.1/cycg049930.1/cycg019312.1/cycg024305.1/cycg047506.1/cycg032945.1/cycg052419.1/cycg050205.1/cycg041218.1	PB.5078.1/PB.4929.4/PB.1046.2/PB.5947.1/PB.3477.1	ubiquitin-dependent protein catabolic process	turquoise	ubiquitin carboxyl-terminal hydrolase 14 [Danio rerio] ; ubiquitin carboxyl-terminal hydrolase isozyme L5 [Danio rerio] ; ubiquitin carboxyl-terminal hydrolase 14 [Danio rerio] ; PREDICTED: ubiquitin carboxyl-terminal hydrolase 4 [Danio rerio]; ubiquitin carboxyl-terminal hydrolase isozyme L3 [Danio rerio]
cycg028878.1/cycg021827.1/cycg044485.1/cycg030542.1/cycg010139.1/cycg008017.1/cycg048869.1/cycg031246.1/cycg014909.1/cycg020308.1/cycg046985.1/cycg040048.1/cycg001627.1/cycg019219.1/cycg039011.1/cycg029985.1/cycg001101.1/cycg039615.1/cycg047445.1	PB.5078.1/PB.4929.4/PB.1046.2/PB.5947.1/PB.3477.1	DNA replication	turquoise	pre-B-cell leukemia homeobox 1a isoform 2 [Danio rerio]
